# Underlying microevolutionary processes parallel macroevolutionary patterns in ancient Neotropical Mountains

**DOI:** 10.1101/2020.08.26.268870

**Authors:** Marcos Vinicius Dantas-Queiroz, Tami da Costa Cacossi, Bárbara Simões Santos Leal, Cleber Juliano Neves Chaves, Thais N. C. Vasconcelos, Leonardo de Melo Versieux, Clarisse Palma-Silva

## Abstract

**Aim:** The exceptional species-richness associated with mountains worldwide is linked to the fragmented topography of these areas, responsible for constantly isolating populations during periods of climatic fluctuations. Consequently, endemism and spatial turnover in mountains are very high and few species are widespread among entire mountain ranges, precluding population-level studies that help understanding how macroevolutionary patterns were shaped. Here, we used the bromeliad *Vriesea oligantha*, a species endemic to, but widespread in, one of the most species-rich ancient montane areas in the globe, the Espinhaco Range, to test how environmental changes over time may have acted on the evolutionary history of this taxon, contributing to understanding how montane macroevolutionary patterns were shaped. Through analyses of plastidial and nuclear DNA of *V. oligantha*, we dated its origin and intraspecific diversification, and estimated the genetic diversity, structure and migration rates among populations. Using climatic and geographic variables, we modeled suitable areas for the present and the past, estimating corridors between isolated populations. We also used demographic analyses to estimate ancient population dynamics of *V. oligantha*. Finally, we tested whether climatic variables or geographical distance explain the observed population structure. The origin and intraspecific diversification of *V. oligantha* are related to early climatic oscillations during the Plio-Pleistocene. This species has a high population structure due to its low pollen and seed dispersibility. The analysis of species distribution modeling estimated corridors between populations in the past, whereas the structure of *V. oligantha* results from both models of isolation by distance and isolation by environment. The phylogeographic patterns of *Vriesea oligantha* reflect previously recognized spatial and temporal macroevolutionary patterns in the Espinhaco Range, providing insights into how microevolutionary processes may have given rise to this astonishing mountain biodiversity.
