## Appendix S1-S5 for "Underlying microevolutionary processes parallel macroevolutionary patterns in ancient Neotropical Mountains": Appendix S1.xlsx

### Sheet: Planilha2
Appendix S1 - Genbank accession number used for estimate of the Maximum clade credibility tree of Tillandsioideae. This dataset was generated by Barfuss, M. H. J., Till, W., Leme, E. M. C., Pinzón, J. P., Manzanares, J. M., Halbritter, H., … Brown, G. K. (2016). Taxonomic revision of Bromeliaceae subfam. Tillandsioideae based on a multi-locus DNA sequence phylogeny and morphology. Phytotaxa, 279(…
Taxon	Dna isolate	PHYC	rpoB-trnC-petN	trnK-matK-trnK	ycf1	Subfamily
Aechmea nudicaulis	B118	KX753971	KX754314	AY614024	KX753761	Bromelioideae
Alcantarea duarteana	B59	KX753933	KX754276	AY614031	KX753723	Tillandsioideae
Alcantarea farneyi	B170	KX753988	KX754331	KX754121	KX753778	Tillandsioideae
Alcantarea geniculata	B153	KX753986	KX754329	KX754119	KX753776	Tillandsioideae
Alcantarea glaziouana	B167	KX753987	KX754330	KX754120	KX753777	Tillandsioideae
Alcantarea imperialis	B1	KX753891	KX754234	AY614032	KX753681	Tillandsioideae
Alcantarea regina	B136	KX753978	KX754321	KX754111	KX753768	Tillandsioideae
Barfussia laxissima	B294	KX754009	KX754352	KX754142	KX753799	Tillandsioideae
Barfussia platyrhachis	B753	KX754062	KX754405	KX754195	KX753852	Tillandsioideae
Barfussia wagneriana	B58	KX753932	KX754275	AY614067	KX753722	Tillandsioideae
Brocchinia micrantha	B150	KX753984	KX754327	KX754117	KX753774	Brocchinioideae
Bromelia karatas	B119	KX753972	KX754315	AY614023	KX753762	Bromelioideae
Catopsis morreniana	B106	KX753967	KX754310	AY614025	KX753757	Tillandsioideae
Catopsis nitida	B463	KX754033	KX754376	KX754166	KX753823	Tillandsioideae
Catopsis nutans	B2	KX753892	KX754235	KX754101	KX753682	Tillandsioideae
Catopsis paniculata	B507	KX754038	KX754381	KX754171	KX753828	Tillandsioideae
Glomeropitcairnia erectiflora	B30	KX753910	KX754253	AY614029	KX753700	Tillandsioideae
Glomeropitcairnia penduliflora	B13	KX753899	KX754242	KX754103	KX753689	Tillandsioideae
Goudaea chrysostachys	B1300	KX754094	KX754437	KX754227	KX753884	Tillandsioideae
Goudaea ospinae	B54	KX753929	KX754272	AY614040	KX753719	Tillandsioideae
Gregbrownia fulgens	B195	KX753990	KX754333	KX754123	KX753780	Tillandsioideae
Gregbrownia hutchisonii	B3	KX753893	KX754236	KX754102	KX753683	Tillandsioideae
Guzmania acorifolia	B52	KX753928	KX754271	AY614060	KX753718	Tillandsioideae
Guzmania angustifolia	B93	KX753959	KX754302	AY614052	KX753749	Tillandsioideae
Guzmania coriostachya	B481	KX754035	KX754378	KX754168	KX753825	Tillandsioideae
Guzmania graminifolia	B120	KX753973	KX754316	AY614057	KX753763	Tillandsioideae
Guzmania melinonis	B32	KX753911	KX754254	AY614051	KX753701	Tillandsioideae
Guzmania monostachia	B22	KX753907	KX754250	AY614054	KX753697	Tillandsioideae
Guzmania mucronata	B858	KX754072	KX754415	KX754205	KX753862	Tillandsioideae
Guzmania musaica	B14	KX753900	KX754243	AY614058	KX753690	Tillandsioideae
Guzmania nicaraguensis	B479	KX754034	KX754377	KX754167	KX753824	Tillandsioideae
Guzmania polycephala	B651	KX754054	KX754397	KX754187	KX753844	Tillandsioideae
Guzmania rhonhofiana	B96	KX753960	KX754303	AY614064	KX753750	Tillandsioideae
Guzmania roezlii	B286	KX754006	KX754349	KX754139	KX753796	Tillandsioideae
Guzmania wittmackii	B12	KX753898	KX754241	AY614056	KX753688	Tillandsioideae
Jagrantia monstrum	B108	KX753969	KX754312	KX754106	KX753759	Tillandsioideae
Josemania asplundii	B588	KX754049	KX754392	KX754182	KX753839	Tillandsioideae
Josemania singularis	B64	KX753937	KX754280	AY614039	KX753727	Tillandsioideae
Lindmania guianensis	B112	KX753970	KX754313	AY614019	KX753760	Lindmanioideae
Lutheria glutinosa	B130	KX753976	KX754319	KX754109	KX753766	Tillandsioideae
Lutheria splendens	B37	KX753915	KX754258	AY614045	KX753705	Tillandsioideae
Mezobromelia bicolor	B578	KX754048	KX754391	KX754181	KX753838	Tillandsioideae
Mezobromelia capituligera	B978	KX754074	KX754417	KX754207	KX753864	Tillandsioideae
Mezobromelia pleiosticha	B274	KX754005	KX754348	KX754138	KX753795	Tillandsioideae
Navia saxicola	B182	KX753989	KX754332	KX754122	KX753779	Navioideae
Pitcairnia punicea	B77	KX753948	KX754291	AY614021	KX753738	Pitcairnioideae
Pseudalcantarea grandis	B125	KX753974	KX754317	KX754107	KX753764	Tillandsioideae
Pseudalcantarea macropetala	B742	KX754059	KX754402	KX754192	KX753849	Tillandsioideae
Pseudalcantarea viridiflora	B6	KX753896	KX754239	AY614066	KX753686	Tillandsioideae
Puya laxa	B78	KX753949	KX754292	AY614022	KX753739	Puyoideae
Racinaea cuspidata	B1034	KX754077	KX754420	KX754210	KX753867	Tillandsioideae
Racinaea dyeriana	B151	KX753985	KX754328	KX754118	KX753775	Tillandsioideae
Racinaea elegans	B51	KX753927	KX754270	AY614084	KX753717	Tillandsioideae
Racinaea fraseri	B547	KX754043	KX754386	KX754176	KX753833	Tillandsioideae
Racinaea hamaleana	B251	KX754004	KX754347	KX754137	KX753794	Tillandsioideae
Racinaea multiflora	B426	KX754031	KX754374	KX754164	KX753821	Tillandsioideae
Racinaea parviflora	B335	KX754015	KX754358	KX754148	KX753805	Tillandsioideae
Racinaea ropalocarpa	B57	KX753931	KX754274	AY614083	KX753721	Tillandsioideae
Racinaea spiculosa	B99	KX753962	KX754305	AY614082	KX753752	Tillandsioideae
Racinaea venusta	B7	KX753897	KX754240	AY614081	KX753687	Tillandsioideae
Stigmatodon croceanus	B802	KX754067	KX754410	KX754200	KX753857	Tillandsioideae
Stigmatodon harrylutheri	B1282	KX754086	KX754429	KX754219	KX753876	Tillandsioideae
Stigmatodon plurifolius	B376	KX754021	KX754364	KX754154	KX753811	Tillandsioideae
Tillandsia adpressiflora	B597	KX754050	KX754393	KX754183	KX753840	Tillandsioideae
Tillandsia albertiana	B33	KX753912	KX754255	AY614117	KX753702	Tillandsioideae
Tillandsia amicorum	B318	KX754011	KX754354	KX754144	KX753801	Tillandsioideae
Tillandsia appenii	B66	KX753939	KX754282	AY614077	KX753729	Tillandsioideae
Tillandsia aurea	B250	KX754003	KX754346	KX754136	KX753793	Tillandsioideae
Tillandsia australis	B203	KX753993	KX754336	KX754126	KX753783	Tillandsioideae
Tillandsia baliophylla	B101	KX753963	KX754306	AY614114	KX753753	Tillandsioideae
Tillandsia barfussii	B387	KX754023	KX754366	KX754156	KX753813	Tillandsioideae
Tillandsia barthlottii	B35	KX753914	KX754257	AY614076	KX753704	Tillandsioideae
Tillandsia bergeri	B97	KX753961	KX754304	AY614134	KX753751	Tillandsioideae
Tillandsia bermejoensis	B34	KX753913	KX754256	AY614123	KX753703	Tillandsioideae
Tillandsia biflora	B90	KX753957	KX754300	AY614107	KX753747	Tillandsioideae
Tillandsia brachyphylla	B82	KX753951	KX754294	AY614105	KX753741	Tillandsioideae
Tillandsia brevilingua	B56	KX753930	KX754273	AY614113	KX753720	Tillandsioideae
Tillandsia cacticola	B44	KX753922	KX754265	AY614070	KX753712	Tillandsioideae
Tillandsia capillaris	B916	KX754073	KX754416	KX754206	KX753863	Tillandsioideae
Tillandsia carlos-hankii	B62	KX753936	KX754279	AY614089	KX753726	Tillandsioideae
Tillandsia caulescens	B71	KX753943	KX754286	AY614126	KX753733	Tillandsioideae
Tillandsia cereicola	B134	KX753977	KX754320	KX754110	KX753767	Tillandsioideae
Tillandsia cochabambae	B392	KX754025	KX754368	KX754158	KX753815	Tillandsioideae
Tillandsia complanata	B562	KX754044	KX754387	KX754177	KX753834	Tillandsioideae
Tillandsia demissa	B75	KX753947	KX754290	AY614115	KX753737	Tillandsioideae
Tillandsia denudata	B750	KX754060	KX754403	KX754193	KX753850	Tillandsioideae
Tillandsia didisticha	B38	KX753916	KX754259	AY614127	KX753706	Tillandsioideae
Tillandsia disticha	B48	KX753925	KX754268	AY614068	KX753715	Tillandsioideae
Tillandsia divaricata	B68	KX753940	KX754283	AY614108	KX753730	Tillandsioideae
Tillandsia duratii	B88	KX753955	KX754298	AY614119	KX753745	Tillandsioideae
Tillandsia ecarinata	B237	KX754000	KX754343	KX754133	KX753790	Tillandsioideae
Tillandsia edithae	B425	KX754030	KX754373	KX754163	KX753820	Tillandsioideae
Tillandsia espinosae	B462	KX754032	KX754375	KX754165	KX753822	Tillandsioideae
Tillandsia esseriana	B69	KX753941	KX754284	AY614120	KX753731	Tillandsioideae
Tillandsia fasciculata	B717	KX754056	KX754399	KX754189	KX753846	Tillandsioideae
Tillandsia ferreyrae	B241	KX754001	KX754344	KX754134	KX753791	Tillandsioideae
Tillandsia filifolia	B790	KX754066	KX754409	KX754199	KX753856	Tillandsioideae
Tillandsia floribunda	B351	KX754018	KX754361	KX754151	KX753808	Tillandsioideae
Tillandsia fuchsii	B391	KX754024	KX754367	KX754157	KX753814	Tillandsioideae
Tillandsia funebris	B89	KX753956	KX754299	AY614118	KX753746	Tillandsioideae
Tillandsia gardneri	B41	KX753919	KX754262	AY614104	KX753709	Tillandsioideae
Tillandsia guatemalensis	B103	KX753965	KX754308	AY614094	KX753755	Tillandsioideae
Tillandsia heliconioides	B1289	KX754087	KX754430	KX754220	KX753877	Tillandsioideae
Tillandsia heteromorpha	B224	KX753998	KX754341	KX754131	KX753788	Tillandsioideae
Tillandsia heterophylla	B47	KX753924	KX754267	KX754104	KX753714	Tillandsioideae
Tillandsia heubergeri	B42	KX753920	KX754263	AY614106	KX753710	Tillandsioideae
Tillandsia hildae	B763	KX754065	KX754408	KX754198	KX753855	Tillandsioideae
Tillandsia imperialis	B292	KX754008	KX754351	KX754141	KX753798	Tillandsioideae
Tillandsia ionantha	B84	KX753953	KX754296	AY614099	KX753743	Tillandsioideae
Tillandsia ixioides	B43	KX753921	KX754264	AY614129	KX753711	Tillandsioideae
Tillandsia juerg-rutschmannii	B715	KX754055	KX754398	KX754188	KX753845	Tillandsioideae
Tillandsia juncea	B73	KX753945	KX754288	AY614097	KX753735	Tillandsioideae
Tillandsia kauffmannii	B74	KX753946	KX754289	AY614103	KX753736	Tillandsioideae
Tillandsia kirschnekii	B384	KX754022	KX754365	KX754155	KX753812	Tillandsioideae
Tillandsia kuehhasii	B396	KX754026	KX754369	KX754159	KX753816	Tillandsioideae
Tillandsia lajensis	B546	KX754042	KX754385	KX754175	KX753832	Tillandsioideae
Tillandsia landbeckii	B423	KX754029	KX754372	KX754162	KX753819	Tillandsioideae
Tillandsia lechneri	B808	KX754069	KX754412	KX754202	KX753859	Tillandsioideae
Tillandsia leiboldiana	B323	KX754012	KX754355	KX754145	KX753802	Tillandsioideae
Tillandsia lepidosepala	B219	KX753997	KX754340	KX754130	KX753787	Tillandsioideae
Tillandsia lotteae	B820	KX754070	KX754413	KX754203	KX753860	Tillandsioideae
Tillandsia lymanii	B1098	KX754079	KX754422	KX754212	KX753869	Tillandsioideae
Tillandsia macbrideana	B70	KX753942	KX754285	AY614109	KX753732	Tillandsioideae
Tillandsia maculata	B574	KX754047	KX754390	KX754180	KX753837	Tillandsioideae
Tillandsia malzinei	B145	KX753979	KX754322	KX754112	KX753769	Tillandsioideae
Tillandsia multicaulis	B107	KX753968	KX754311	AY614112	KX753758	Tillandsioideae
Tillandsia myriantha	B760	KX754063	KX754406	KX754196	KX753853	Tillandsioideae
Tillandsia nana	B343	KX754016	KX754359	KX754149	KX753806	Tillandsioideae
Tillandsia paleacea	B404	KX754027	KX754370	KX754160	KX753817	Tillandsioideae
Tillandsia paniculata	B102	KX753964	KX754307	AY614086	KX753754	Tillandsioideae
Tillandsia plumosa	B86	KX753954	KX754297	AY614075	KX753744	Tillandsioideae
Tillandsia prolata	B418	KX754028	KX754371	KX754161	KX753818	Tillandsioideae
Tillandsia propagulifera	B310	KX754010	KX754353	KX754143	KX753800	Tillandsioideae
Tillandsia pseudomicans	B347	KX754017	KX754360	KX754150	KX753807	Tillandsioideae
Tillandsia punctulata	B61	KX753935	KX754278	AY614087	KX753725	Tillandsioideae
Tillandsia purpurea	B246	KX754002	KX754345	KX754135	KX753792	Tillandsioideae
Tillandsia rauhii	B92	KX753958	KX754301	AY614101	KX753748	Tillandsioideae
Tillandsia recurvata	B529	KX754041	KX754384	KX754174	KX753831	Tillandsioideae
Tillandsia rupicola	B39	KX753917	KX754260	AY614073	KX753707	Tillandsioideae
Tillandsia schimperiana	B334	KX754014	KX754357	KX754147	KX753804	Tillandsioideae
Tillandsia secunda	B527	KX754039	KX754382	KX754172	KX753829	Tillandsioideae
Tillandsia setacea	B1246	KX754081	KX754424	KX754214	KX753871	Tillandsioideae
Tillandsia spathacea	B565	KX754045	KX754388	KX754178	KX753835	Tillandsioideae
Tillandsia sphaerocephala	B366	KX754020	KX754363	KX754153	KX753810	Tillandsioideae
Tillandsia spiraliflora	B762	KX754064	KX754407	KX754197	KX753854	Tillandsioideae
Tillandsia stenoura	B635	KX754052	KX754395	KX754185	KX753842	Tillandsioideae
Tillandsia stricta	B81	KX753950	KX754293	KX754105	KX753740	Tillandsioideae
Tillandsia tenuifolia	B26	KX753909	KX754252	AY614132	KX753699	Tillandsioideae
Tillandsia tequendamae	B569	KX754046	KX754389	KX754179	KX753836	Tillandsioideae
Tillandsia teres	B201	KX753991	KX754334	KX754124	KX753781	Tillandsioideae
Tillandsia tortilis	B49	KX753926	KX754269	AY614074	KX753716	Tillandsioideae
Tillandsia turneri	B650	KX754053	KX754396	KX754186	KX753843	Tillandsioideae
Tillandsia usneoides	B83	KX753952	KX754295	AY614122	KX753742	Tillandsioideae
Tillandsia utriculata	B807	KX754068	KX754411	KX754201	KX753858	Tillandsioideae
Tillandsia virescens	B1591	KX754098	KX754441	KX754231	KX753888	Tillandsioideae
Tillandsia xiphioides	B40	KX753918	KX754261	AY614125	KX753708	Tillandsioideae
Vriesea carinata	B21	KX753906	KX754249	AY614033	KX753696	Tillandsioideae
Vriesea dubia	B982	KX754075	KX754418	KX754208	KX753865	Tillandsioideae
Vriesea elata	B1297	KX754091	KX754434	KX754224	KX753881	Tillandsioideae
Vriesea jonghei	B65	KX753938	KX754281	AY614037	KX753728	Tillandsioideae
Vriesea longicaulis	B290	KX754007	KX754350	KX754140	KX753797	Tillandsioideae
Vriesea maxoniana	B490	KX754036	KX754379	KX754169	KX753826	Tillandsioideae
Vriesea pabstii	B357	KX754019	KX754362	KX754152	KX753809	Tillandsioideae
Vriesea platynema	B146	KX753980	KX754323	KX754113	KX753770	Tillandsioideae
Vriesea psittacina	B20	KX753905	KX754248	AY614034	KX753695	Tillandsioideae
Vriesea rubra	B983	KX754076	KX754419	KX754209	KX753866	Tillandsioideae
Vriesea scalaris	B147	KX753981	KX754237	KX754114	KX753771	Tillandsioideae
Vriesea zamorensis	B45	KX753923	KX754266	AY614043	KX753713	Tillandsioideae
Wallisia anceps	B741	KX754058	KX754401	KX754191	KX753848	Tillandsioideae
Wallisia duvalii	B23	KX753908	KX754251	AY614080	KX753698	Tillandsioideae
Wallisia lindeniana	B216	KX753995	KX754338	KX754128	KX753785	Tillandsioideae
Werauhia gladioliflora	B149	KX753983	KX754326	KX754116	KX753773	Tillandsioideae
Werauhia insignis	B17	KX753902	KX754245	AY614049	KX753692	Tillandsioideae
Werauhia pedicellata	B752	KX754061	KX754404	KX754194	KX753851	Tillandsioideae
Werauhia ringens	B19	KX753904	KX754247	AY614047	KX753694	Tillandsioideae
Werauhia tarmaensis	B18	KX753903	KX754246	AY614046	KX753693	Tillandsioideae
Werauhia viridiflora	B325	KX754013	KX754356	KX754146	KX753803	Tillandsioideae
Zizkaea tuerckheimii	B148	KX753982	KX754325	KX754115	KX753772	Tillandsioideae
